# Differing genetics of saline and cocaine self-administration in the hybrid mouse diversity panel

**DOI:** 10.1101/2024.12.04.626933

**Authors:** Arshad H. Khan, Jared R. Bagley, Nathan LaPierre, Carlos Gonzalez-Figueroa, Tadeo C. Spencer, Mudra Choudhury, Xinshu Xiao, Eleazar Eskin, James D. Jentsch, Desmond J. Smith

**Author notes:** Cedars-Sinai Medical Center, 8700 Beverly Blvd, Los Angeles, CA 90048. Department of Pharmaceutical Sciences, Binghamton University, Binghamton, NY 13902. Department of Human Genetics, University of Chicago, Chicago, IL 60637. Sanford Burnham Prebys, La Jolla, CA 92037. To whom correspondence should be addressed: Department of Molecular and Medical Pharmacology, David Geffen School of Medicine, UCLA Box 951735, 23-151A CHS, Los Angeles, CA 90095-1735. (JDJ) (CG-F), (TCS), (XX).

## Abstract

To identify genes that regulate the response to the potentially addictive drug cocaine, we performed a control experiment using genome-wide association studies (GWASs) and RNA-Seq of a panel of inbred and recombinant inbred mice undergoing intravenous self-administration of saline. A linear mixed model increased statistical power for analysis of the longitudinal behavioral data, which was acquired over 10 days. A total of 145 loci were identified for saline compared to 17 for the corresponding cocaine GWAS. Only one locus overlapped. Transcriptome-wide association studies (TWASs) using RNA-Seq data from the nucleus accumbens and medial frontal cortex identified *5031434O11Rik* and *Zfp60* as significant for saline self-administration. Two other genes, *Myh4* and *Npc1*, were nominated based on proximity to loci for multiple endpoints or a *cis* locus regulating expression. All four genes have previously been implicated in locomotor activity, despite the absence of a strong relationship between saline taking and distance traveled in the open field. Our results indicate a distinct genetic basis for saline and cocaine self-administration, and suggest some common genes for saline self-administration and locomotor activity.
