## Supplementary material for "Differing genetics of saline and cocaine self-administration in the hybrid mouse diversity panel": Table S2

### Sheet: Table_S1
CHR	SNP	cM	POS	A1	A2	N	AF	BETA	SE	PVAL	converged	q	assay
1	rs32702636	0	31058044	A	T	477	0.945493	-0.580305	0.115548	5.10845e-07	TRUE	0.00259806	infus
1	rs31804502	0	34214655	G	A	477	0.81761	0.374977	0.0761587	8.49561e-07	TRUE	0.00339484	infus
1	rs32821345	0	59713954	G	A	477	0.844864	-0.508862	0.0952211	9.09153e-08	TRUE	0.00102858	infus
1	rs30192004	0	79190595	T	A	477	0.897275	-0.575023	0.109762	1.61593e-07	TRUE	0.00148232	infus
1	rs30358023	0	93599842	A	G	477	0.888889	-0.376892	0.0754914	5.95966e-07	TRUE	0.00276892	infus
1	rs31297215	0	159717267	A	G	477	0.572327	0.276441	0.0544765	3.88524e-07	TRUE	0.00248808	infus
1	rs49324031	0	171095442	A	C	477	0.719078	0.326655	0.062856	2.02659e-07	TRUE	0.00156096	infus
2	rs27275863	0	130265004	T	C	477	0.855346	-0.288385	0.0619226	3.20573e-06	TRUE	0.00723725	infus
3	rs29896178	0	33976331	T	C	477	0.731656	-0.285042	0.0594452	1.62638e-06	TRUE	0.00541183	infus
3	rs49204785	0	52563394	T	C	477	0.914046	0.399955	0.0781301	3.07008e-07	TRUE	0.00204315	infus
3	rs33049384	0	93765094	C	T	477	0.658281	-0.268731	0.0549969	1.02754e-06	TRUE	0.00379081	infus
3	rs50532991	0	145487174	A	G	477	0.924528	-0.477694	0.101307	2.41322e-06	TRUE	0.00639894	infus
5	rs29571159	0	110226609	A	G	477	0.901468	-0.429042	0.0878988	1.055e-06	TRUE	0.00385029	infus
5	rs3725438	0	114650738	T	C	477	0.584906	0.269277	0.0567675	2.10048e-06	TRUE	0.0060425	infus
5	rs37467021	0	125783280	A	C	477	0.813417	-0.321149	0.0660831	1.17517e-06	TRUE	0.0042432	infus
5	rs3706272	0	130640851	T	A	477	0.66457	-0.267549	0.0575841	3.38047e-06	TRUE	0.00732173	infus
6	rs33439993	0	13988083	C	A	477	0.67086	-0.270386	0.0538464	5.12863e-07	TRUE	0.00259806	infus
6	rs30508546	0	18336499	A	C	477	0.524109	0.254332	0.0505754	4.93634e-07	TRUE	0.00259806	infus
7	rs33101891	0	66955982	C	T	477	0.821803	-0.330171	0.0635242	2.01919e-07	TRUE	0.00156096	infus
7	rs33117958	0	68697378	T	G	477	0.937107	-0.498396	0.103406	1.43709e-06	TRUE	0.00492688	infus
7	rs36991262	0	129511135	G	C	477	0.924528	-0.622231	0.0946178	4.8244e-11	TRUE	1.63744e-05	infus
8	rs37831679	0	44759943	G	A	477	0.838574	-0.459618	0.0993788	3.74754e-06	TRUE	0.00750702	infus
9	rs39698611	0	30214539	T	C	477	0.922432	-0.405974	0.0861877	2.47291e-06	TRUE	0.00650641	infus
9	rs37239688	0	73431834	T	C	477	0.924528	-0.477694	0.101307	2.41322e-06	TRUE	0.00639894	infus
9	rs50163380	0	77509763	G	A	477	0.620545	0.331469	0.0618561	8.38152e-08	TRUE	0.00098095	infus
9	rs48559476	0	117634454	C	T	477	0.920335	-0.479994	0.0925832	2.16637e-07	TRUE	0.00159844	infus
10	rs51559123	0	20250716	A	G	477	0.84696	-0.322176	0.0681278	2.25631e-06	TRUE	0.00617587	infus
10	rs51697947	0	85648681	T	G	477	0.907757	-0.475285	0.0886709	8.31741e-08	TRUE	0.00098095	infus
11	rs28219538	0	43195289	T	C	477	0.909853	-0.493346	0.0913754	6.69721e-08	TRUE	0.00098095	infus
11	rs26892935	0	66206986	C	A	477	0.90566	-0.443581	0.0841223	1.34172e-07	TRUE	0.00130112	infus
11	rs26906284	0	68567223	T	C	477	0.750524	-0.323754	0.0666861	1.20453e-06	TRUE	0.00430345	infus
13	rs48951151	0	20471221	A	G	477	0.897275	-0.575023	0.109762	1.61593e-07	TRUE	0.00148232	infus
13	rs29906057	0	32611414	A	T	477	0.932914	-0.607166	0.108717	2.33948e-08	TRUE	0.000781416	infus
13	rs37521102	0	34623029	A	C	477	0.901468	-0.521957	0.0900491	6.7772e-09	TRUE	0.000575059	infus
13	rs46792615	0	37193200	A	C	477	0.924528	-0.536772	0.0963507	2.53252e-08	TRUE	0.000781416	infus
13	rs51241044	0	52190655	A	C	477	0.888889	-0.58316	0.0924168	2.78834e-10	TRUE	4.73192e-05	infus
13	rs51995299	0	103361210	A	C	477	0.842767	0.308387	0.0638507	1.36659e-06	TRUE	0.00483158	infus
14	rs49420588	0	30872938	G	C	477	0.515723	0.304094	0.0550598	3.33294e-08	TRUE	0.000942688	infus
14	rs46969035	0	68663507	A	G	477	0.893082	-0.453281	0.0910929	6.49009e-07	TRUE	0.00288713	infus
14	rs38728796	0	69871101	A	C	477	0.949686	-0.633784	0.117927	7.68389e-08	TRUE	0.00098095	infus
14	rs31213465	0	72064800	A	G	477	0.884696	-0.406638	0.0798824	3.57189e-07	TRUE	0.0023314	infus
14	rs32536746	0	108425529	G	C	477	0.872117	-0.389903	0.0833889	2.9293e-06	TRUE	0.00677629	infus
14	rs51472221	0	115028866	G	A	477	0.874214	-0.458565	0.0806819	1.31872e-08	TRUE	0.000745974	infus
15	rs6225758	0	6250182	G	A	477	0.870021	-0.56418	0.122101	3.82641e-06	TRUE	0.00750702	infus
15	rs47448858	0	12389106	A	G	477	0.937107	-0.494534	0.103952	1.96153e-06	TRUE	0.0060425	infus
15	rs32487540	0	14547561	A	C	477	0.683438	0.260533	0.0559531	3.2198e-06	TRUE	0.00723725	infus
15	rs48961706	0	96029961	C	T	477	0.8826	0.444994	0.0950908	2.87326e-06	TRUE	0.00677629	infus
16	rs48491364	0	47778248	A	G	477	0.849057	-0.363891	0.0700737	2.06958e-07	TRUE	0.00156096	infus
16	rs50640736	0	77107285	T	C	477	0.949686	-0.633784	0.117927	7.68389e-08	TRUE	0.00098095	infus
16	rs33410705	0	83603176	C	T	477	0.811321	-0.372195	0.0694362	8.311e-08	TRUE	0.00098095	infus
17	rs46378956	0	87659782	G	A	477	0.897275	0.384124	0.0825585	3.27532e-06	TRUE	0.00731363	infus
18	rs30989385	0	12194087	A	C	477	0.641509	0.26435	0.0508864	2.04818e-07	TRUE	0.00156096	infus
18	rs47286851	0	54456408	G	A	477	0.907757	-0.428496	0.0848325	4.39308e-07	TRUE	0.00257077	infus
20	rs30190798	0	49160836	T	G	477	0.924528	-0.477694	0.101307	2.41322e-06	TRUE	0.00639894	infus
20	rs29059301	0	57536511	C	T	477	0.924528	-0.477694	0.101307	2.41322e-06	TRUE	0.00639894	infus
20	rs29048014	0	65854786	G	A	477	0.832285	-0.483547	0.0987324	9.70377e-07	TRUE	0.00361927	infus
1	rs32702636	0	31058044	A	T	477	0.945493	-0.555096	0.117819	2.4598e-06	TRUE	0.00904978	act_press
1	rs6376454	0	34899034	C	T	477	0.631027	0.247806	0.0519072	1.80581e-06	TRUE	0.00796532	act_press
1	rs32821345	0	59713954	G	A	477	0.844864	-0.487744	0.0931495	1.63973e-07	TRUE	0.0023205	act_press
1	rs30192004	0	79190595	T	A	477	0.897275	-0.562995	0.104395	6.93151e-08	TRUE	0.00143464	act_press
1	rs31297215	0	159717267	A	G	477	0.572327	0.26172	0.0555678	2.47799e-06	TRUE	0.00904978	act_press
1	rs49324031	0	171095442	A	C	477	0.719078	0.324636	0.0641045	4.10199e-07	TRUE	0.00435377	act_press
3	rs30122827	0	37832242	A	G	477	0.631027	-0.310345	0.0561494	3.25512e-08	TRUE	0.00122842	act_press
3	rs49204785	0	52563394	T	C	477	0.914046	0.384404	0.079721	1.42217e-06	TRUE	0.00661685	act_press
6	rs33442089	0	13992028	A	G	477	0.67086	-0.274079	0.0549165	6.01185e-07	TRUE	0.00505503	act_press
6	rs30508546	0	18336499	A	C	477	0.524109	0.241452	0.0515982	2.87632e-06	TRUE	0.00923977	act_press
7	rs33149953	0	70155179	C	A	477	0.870021	-0.422132	0.0899627	2.70149e-06	TRUE	0.00923977	act_press
7	rs36991262	0	129511135	G	C	477	0.924528	-0.588273	0.0965148	1.09327e-09	TRUE	0.000185661	act_press
9	rs29691633	0	73573312	T	C	477	0.675052	0.311773	0.0663499	2.61537e-06	TRUE	0.00915763	act_press
9	rs30162146	0	77503567	A	C	477	0.658281	0.32579	0.0642312	3.93351e-07	TRUE	0.00435377	act_press
9	rs51358982	0	117631179	A	G	477	0.909853	-0.448322	0.0902045	6.69329e-07	TRUE	0.00516664	act_press
10	rs49190287	0	20187429	T	C	477	0.853249	-0.354177	0.0747113	2.13078e-06	TRUE	0.00887081	act_press
10	rs51697947	0	85648681	T	G	477	0.907757	-0.464541	0.0904361	2.79639e-07	TRUE	0.00379909	act_press
11	rs28203135	0	42804950	G	A	477	0.949686	-0.583336	0.120272	1.23364e-06	TRUE	0.00590137	act_press
11	rs26892939	0	66206120	C	T	477	0.867925	-0.400404	0.0789183	3.90241e-07	TRUE	0.00435377	act_press
11	rs26906284	0	68567223	T	C	477	0.750524	-0.319597	0.0588995	5.75879e-08	TRUE	0.00143464	act_press
13	rs48951151	0	20471221	A	G	477	0.897275	-0.562995	0.104395	6.93151e-08	TRUE	0.00143464	act_press
13	rs29906057	0	32611414	A	T	477	0.932914	-0.601012	0.103652	6.69756e-09	TRUE	0.000379129	act_press
13	rs37521102	0	34623029	A	C	477	0.901468	-0.497422	0.0837029	2.8034e-09	TRUE	0.000238038	act_press
13	rs36295852	0	36058669	G	A	477	0.920335	-0.521718	0.0968551	7.18077e-08	TRUE	0.00143464	act_press
14	rs49420588	0	30872938	G	C	477	0.515723	0.298924	0.056173	1.02921e-07	TRUE	0.0018398	act_press
14	rs46969035	0	68663507	A	G	477	0.893082	-0.454692	0.0846331	7.76478e-08	TRUE	0.00146514	act_press
14	rs51472221	0	115028866	G	A	477	0.874214	-0.444766	0.0822776	6.45632e-08	TRUE	0.00143464	act_press
15	rs32686580	0	8175068	T	C	477	0.909853	-0.492734	0.0989676	6.39987e-07	TRUE	0.00505503	act_press
16	rs46989019	0	34768941	A	C	477	0.932914	-0.484779	0.104477	3.48321e-06	TRUE	0.00998821	act_press
16	rs48491364	0	47778248	A	G	477	0.849057	-0.333965	0.0714795	2.98025e-06	TRUE	0.00928641	act_press
16	rs51697866	0	56550437	C	T	477	0.870021	-0.452329	0.0937158	1.38879e-06	TRUE	0.00655129	act_press
16	rs50640736	0	77107285	T	C	477	0.949686	-0.583336	0.120272	1.23364e-06	TRUE	0.00590137	act_press
16	rs33410705	0	83603176	C	T	477	0.811321	-0.34247	0.0693907	7.99931e-07	TRUE	0.00532726	act_press
17	rs46378956	0	87659782	G	A	477	0.897275	0.392092	0.0843176	3.31644e-06	TRUE	0.00971037	act_press
18	rs30989385	0	12194087	A	C	477	0.641509	0.264296	0.051911	3.5558e-07	TRUE	0.00435377	act_press
1	rs33652050	0	48795788	T	C	477	0.819706	0.176523	0.0382771	3.99367e-06	TRUE	0.494587	percent_act_press
1	rs31498511	0	15530549	C	T	477	0.691824	-0.322713	0.0682312	2.24856e-06	TRUE	0.00523786	inact_press
1	rs33812642	0	51502886	G	C	477	0.90566	-0.570947	0.118037	1.31791e-06	TRUE	0.00403799	inact_press
1	rs32821345	0	59713954	G	A	477	0.844864	-0.447087	0.0922635	1.2613e-06	TRUE	0.00397188	inact_press
1	rs33067924	0	87027992	G	A	477	0.819706	-0.384507	0.080028	1.55013e-06	TRUE	0.00449752	inact_press
1	rs47774066	0	158232825	A	G	477	0.601677	-0.243058	0.0518295	2.73792e-06	TRUE	0.00574788	inact_press
1	rs31673875	0	162560489	A	C	477	0.641509	-0.276992	0.0580145	1.80122e-06	TRUE	0.00466334	inact_press
2	rs27693070	0	181197232	G	A	477	0.742138	-0.368228	0.0712347	2.35076e-07	TRUE	0.00185927	inact_press
3	rs29763051	0	17088911	G	A	477	0.72956	0.360988	0.06203	5.90009e-09	TRUE	0.000341851	inact_press
3	rs29896178	0	33976331	T	C	477	0.731656	-0.326413	0.0602969	6.1831e-08	TRUE	0.000914285	inact_press
3	rs30112351	0	37817560	G	A	477	0.593291	-0.352997	0.0571703	6.63808e-10	TRUE	0.00011288	inact_press
3	rs49201572	0	51958144	G	A	477	0.87631	0.35254	0.0695587	4.01528e-07	TRUE	0.00214086	inact_press
3	rs30024432	0	61328173	G	T	477	0.943396	0.410812	0.0734067	2.1888e-08	TRUE	0.000531716	inact_press
3	rs47065917	0	74530024	T	C	477	0.920335	0.383919	0.0731907	1.55889e-07	TRUE	0.00152564	inact_press
3	rs30307120	0	83634143	G	A	477	0.735849	0.266233	0.0568785	2.85864e-06	TRUE	0.00591609	inact_press
3	rs32898088	0	88631516	A	G	477	0.67086	-0.289066	0.0594619	1.16579e-06	TRUE	0.003776	inact_press
3	rs47970137	0	93876609	C	A	477	0.651992	-0.296797	0.0572918	2.21361e-07	TRUE	0.00180131	inact_press
3	rs31269799	0	119740303	A	T	477	0.719078	0.259345	0.0561793	3.90483e-06	TRUE	0.00692725	inact_press
5	rs37614399	0	116315036	G	A	477	0.888889	-0.418489	0.0905595	3.81611e-06	TRUE	0.00683078	inact_press
6	rs6185601	0	95244354	C	T	477	0.794549	-0.375027	0.079681	2.51867e-06	TRUE	0.00542147	inact_press
6	rs36776152	0	145566912	G	C	477	0.932914	-0.532661	0.108419	8.9695e-07	TRUE	0.00338945	inact_press
7	rs33080328	0	66409516	G	C	477	0.737945	-0.267398	0.0566819	2.38743e-06	TRUE	0.00541197	inact_press
7	rs39607009	0	83685113	G	A	477	0.90566	-0.570947	0.118037	1.31791e-06	TRUE	0.00403799	inact_press
7	rs36991262	0	129511135	G	C	477	0.924528	-0.495414	0.0960862	2.52374e-07	TRUE	0.00195072	inact_press
8	rs37831679	0	44759943	G	A	477	0.838574	-0.424768	0.0886152	1.63981e-06	TRUE	0.00449752	inact_press
8	rs31787138	0	123695544	G	C	477	0.740042	0.277176	0.0528543	1.57006e-07	TRUE	0.00152564	inact_press
9	rs36811216	0	48874170	G	A	477	0.90566	0.420606	0.0778143	6.47167e-08	TRUE	0.000917082	inact_press
9	rs30404862	0	77509518	C	A	477	0.620545	0.309815	0.0627749	8.00134e-07	TRUE	0.0032664	inact_press
9	rs30384818	0	79284938	G	C	477	0.823899	0.299811	0.0585682	3.07141e-07	TRUE	0.00201971	inact_press
10	rs51697947	0	85648681	T	G	477	0.907757	-0.434908	0.0899932	1.34708e-06	TRUE	0.00409053	inact_press
10	rs29357389	0	89922068	C	T	477	0.616352	-0.26239	0.0517469	3.96469e-07	TRUE	0.00214086	inact_press
11	rs28219564	0	43167093	G	A	477	0.593291	0.268893	0.0561482	1.67633e-06	TRUE	0.00456091	inact_press
11	rs26976092	0	52785367	G	A	477	0.802935	0.260728	0.0560771	3.32817e-06	TRUE	0.00635899	inact_press
11	rs26961515	0	55865169	T	C	477	0.754717	-0.252598	0.0537882	2.65109e-06	TRUE	0.00560018	inact_press
11	rs26906284	0	68567223	T	C	477	0.750524	-0.334899	0.0585738	1.08071e-08	TRUE	0.000415086	inact_press
11	rs26982226	0	88544330	A	G	477	0.784067	-0.349918	0.0748097	2.90485e-06	TRUE	0.00593197	inact_press
11	rs27107299	0	90065400	C	T	477	0.698113	-0.321309	0.0681398	2.41187e-06	TRUE	0.00541197	inact_press
11	rs26999253	0	118703699	T	C	477	0.914046	0.380827	0.0807245	2.38631e-06	TRUE	0.00541197	inact_press
13	rs36248275	0	53018258	G	C	477	0.752621	-0.3496	0.0695006	4.90057e-07	TRUE	0.00228311	inact_press
14	rs31119690	0	68251808	A	G	477	0.930818	0.39637	0.0840873	2.43155e-06	TRUE	0.00541197	inact_press
14	rs47684824	0	72431651	G	C	477	0.899371	0.397466	0.083834	2.12556e-06	TRUE	0.00502012	inact_press
14	rs32589981	0	112808466	A	T	477	0.807128	-0.422026	0.0903621	3.00624e-06	TRUE	0.00596738	inact_press
14	rs47100591	0	114817854	G	T	477	0.874214	-0.431353	0.0818729	1.37495e-07	TRUE	0.00141702	inact_press
14	rs45767325	0	123485833	A	C	477	0.851153	-0.392145	0.0807913	1.21114e-06	TRUE	0.0038859	inact_press
16	rs33411435	0	83864631	G	A	477	0.733753	-0.349034	0.0660014	1.2347e-07	TRUE	0.00135457	inact_press
18	rs30989385	0	12194087	A	C	477	0.641509	0.255319	0.0516373	7.63503e-07	TRUE	0.00324581	inact_press
18	rs37333611	0	70683713	G	C	477	0.886792	-0.451621	0.0933354	1.307e-06	TRUE	0.00403799	inact_press
19	rs30367424	0	31506320	C	T	477	0.681342	0.242989	0.0516091	2.49834e-06	TRUE	0.00541197	inact_press
19	rs30322298	0	56000013	A	G	477	0.75891	-0.35849	0.0686135	1.74365e-07	TRUE	0.00164726	inact_press
19	rs36261158	0	57842558	A	G	477	0.75891	-0.391224	0.0759817	2.61983e-07	TRUE	0.00196561	inact_press
20	rs29703246	0	21855473	G	A	477	0.916143	-0.392772	0.0814997	1.44059e-06	TRUE	0.00429772	inact_press
20	rs30227276	0	49587397	T	G	477	0.863732	-0.274514	0.0584377	2.63309e-06	TRUE	0.00560018	inact_press
20	rs29048014	0	65854786	G	A	477	0.832285	-0.430261	0.0897482	1.6341e-06	TRUE	0.00449752	inact_press
20	rs29095249	0	106592326	A	T	477	0.947589	0.420278	0.0828729	3.94986e-07	TRUE	0.00214086	inact_press
